# Fsr quorum sensing system restricts biofilm growth and activates inflammation in enterococcal infective endocarditis

**DOI:** 10.1101/2025.02.07.636843

**Authors:** Haris Antypas, Verena Schmidtchen, Willy Isao Staiger, Yanhong Li, Rachel Jing Wen Tan, Kenneth Kok Fei Ng, Cheryl Jia Yi Neo, Shalome Meera Radhesh, Frederick Reinhart Tanoto, Ronni Anderson Gonçalves da Silva, Cristina Colomer Winter, Caroline Manzano, Jun Jie Wong, Kevin Pethe, Barbara Hasse, Silvio Daniel Brugger, Siu Ling Wong, Daria Van Tyne, Annelies S. Zinkernagel, Kimberly A. Kline

## Abstract

Infective endocarditis (IE) is a life-threatening biofilm-associated infection, yet the factors driving biofilm formation remain poorly understood. Here, we identified the Fsr quorum sensing (QS) system of *Enterococcus faecalis* as a potent negative regulator of IE pathogenesis. Using microfluidic and *in vivo* models, we show that Fsr is induced in late IE when bacteria become shielded from blood flow. Deleting Fsr altered biofilm metabolism and promoted robust biofilm growth and gentamicin tolerance *in vivo*. Furthermore, Fsr inactivation attenuated inflammation by disrupting IL-1β cleavage and activation via the Fsr-regulated gelatinase (*gelE*), allowing biofilm to grow unchecked by the immune system. Consistent with our pre-clinical findings, analysis of two IE patient cohorts linked naturally occurring Fsr-deficient *E. faecalis* to prolonged bacteremia. Overall, our findings provide insights into the role of QS in biofilm growth, persistence, and immune evasion in enterococcal IE.
