## Supplementary File 3 for "Fsr quorum sensing system restricts biofilm growth and activates inflammation in enterococcal infective endocarditis"

### Sheet: Sup. File 3
Supplementary File 3. Baseline characteristics of 81 patients with enterococcal IE stratified by fsrA presence and cohort
	Overall (Both Cohorts)				Pittsburgh Cohort				Envalve Cohort Zurich
Baseline Characteristics by fsrA presence	Overall	no	yes	p-value2	Overall	no	yes	p-value2	Overall	no	yes	p-value2
	N = 811	N = 381	N = 431		N = 571	N = 211	N = 361		N = 241	N = 171	N = 71
Cohort				0.005
Pittsburgh	57 (70%)	21 (55%)	36 (84%)
Zurich	24 (30%)	17 (45%)	7 (16%)
Sex				0.7				0.4				0.6
female	20 (25%)	10 (26%)	10 (23%)		15 (26%)	7 (33%)	8 (22%)		5 (21%)	3 (18%)	2 (29%)
male	61 (75%)	28 (74%)	33 (77%)		42 (74%)	14 (67%)	28 (78%)		19 (79%)	14 (82%)	5 (71%)
Age at Hospital Admission, years	64 (47, 74)	62 (45, 73)	65 (52, 74)	0.3	65 (50, 74)	64 (40, 78)	65 (53, 74)	>0.9	59 (46, 72)	54 (46, 71)	62 (52, 81)	0.3
Age Category				0.4				0.3				0.076
<50 y	23 (28%)	15 (39%)	8 (19%)		14 (25%)	7 (33%)	7 (19%)		9 (38%)	8 (47%)	1 (14%)
50-59 y	9 (11%)	3 (7.9%)	6 (14%)		6 (11%)	1 (4.8%)	5 (14%)		3 (13%)	2 (12%)	1 (14%)
60-69 y	15 (19%)	6 (16%)	9 (21%)		11 (19%)	4 (19%)	7 (19%)		4 (17%)	2 (12%)	2 (29%)
70-79 y	22 (27%)	8 (21%)	14 (33%)		18 (32%)	4 (19%)	14 (39%)		4 (17%)	4 (24%)	0 (0%)
80-89 y	9 (11%)	4 (11%)	5 (12%)		5 (8.8%)	3 (14%)	2 (5.6%)		4 (17%)	1 (5.9%)	3 (43%)
90-99 y	3 (3.7%)	2 (5.3%)	1 (2.3%)		3 (5.3%)	2 (9.5%)	1 (2.8%)		0 (0%)	0 (0%)	0 (0%)
Modified Duke Criteria (Li et al., 2000)				0.9				0.8				0.6
definite	54 (67%)	25 (66%)	29 (67%)		37 (65%)	14 (67%)	23 (64%)		17 (71%)	11 (65%)	6 (86%)
possible	27 (33%)	13 (34%)	14 (33%)		20 (35%)	7 (33%)	13 (36%)		7 (29%)	6 (35%)	1 (14%)
Hospitalization Duration, days	20 (12, 37)	22 (12, 43)	18 (10, 31)	0.4	14 (10, 27)	13 (10, 27)	17 (10, 28)	0.7	36 (22, 51)	34 (24, 46)	38 (16, 56)	>0.9
Bacteremia Duration, days	4 (2, 5)	4 (3, 6)	3 (2, 5)	0.027	3 (2, 5)	4 (3, 5)	3 (2, 4)	0.11	5 (3, 8)	5 (3, 8)	4.5 (2, 6)	0.6
unknown	1	0	1						1	0	1
Echocardiographic Confirmation				0.8				>0.9				0.5
Transthoracic echocardiogram (TTE)	14 (17%)	7 (18%)	7 (16%)		7 (12%)	2 (9.5%)	5 (14%)		7 (29%)	5 (29%)	2 (29%)
Transesophageal echocardiogram (TEE)	22 (27%)	11 (29%)	11 (26%)		17 (30%)	7 (33%)	10 (28%)		5 (21%)	4 (24%)	1 (14%)
TTE & TEE	14 (17%)	5 (13%)	9 (21%)		11 (19%)	4 (19%)	7 (19%)		3 (13%)	1 (5.9%)	2 (29%)
no	31 (38%)	15 (39%)	16 (37%)		22 (39%)	8 (38%)	14 (39%)		9 (38%)	7 (41%)	2 (29%)
Vegetation Size (width x length) in mm2	119 (55, 150)	119 (63, 154)	105 (48, 144)	>0.9	100 (56, 142)	100 (55, 120)	105 (56, 144)	0.8	120 (48, 160)	120 (63, 160)	96 (39, 162)	0.8
unknown	46	25	21		33	15	18		13	10	3
Device Association				0.3				0.6				>0.9
yes	24 (30%)	8 (21%)	16 (37%)		23 (40%)	7 (33%)	16 (44%)		1 (4.2%)	1 (5.9%)	0 (0%)
suspected	3 (3.7%)	2 (5.3%)	1 (2.3%)		0 (0%)	0 (0%)	0 (0%)		3 (13%)	2 (12%)	1 (14%)
no	54 (67%)	28 (74%)	26 (60%)		34 (60%)	14 (67%)	20 (56%)		20 (83%)	14 (82%)	6 (86%)
Infected Valve				>0.9				0.6				0.6
aortic	22 (27%)	9 (24%)	13 (30%)		15 (26%)	4 (19%)	11 (31%)		7 (29%)	5 (29%)	2 (29%)
aortic, mitral	3 (3.7%)	1 (2.6%)	2 (4.7%)		2 (3.5%)	0 (0%)	2 (5.6%)		1 (4.2%)	1 (5.9%)	0 (0%)
mitral	23 (28%)	10 (26%)	13 (30%)		19 (33%)	7 (33%)	12 (33%)		4 (17%)	3 (18%)	1 (14%)
suspected mitral	1 (1.2%)	1 (2.6%)	0 (0%)		0 (0%)	0 (0%)	0 (0%)		1 (4.2%)	1 (5.9%)	0 (0%)
tricuspid	5 (6.2%)	2 (5.3%)	3 (7.0%)		2 (3.5%)	1 (4.8%)	1 (2.8%)		3 (13%)	1 (5.9%)	2 (29%)
pulmonary	2 (2.5%)	1 (2.6%)	1 (2.3%)		1 (1.8%)	1 (4.8%)	0 (0%)		1 (4.2%)	0 (0%)	1 (14%)
no focus on heart valve	1 (1.2%)	1 (2.6%)	0 (0%)		0 (0%)	0 (0%)	0 (0%)		1 (4.2%)	1 (5.9%)	0 (0%)
unknown	24 (30%)	13 (34%)	11 (26%)		18 (32%)	8 (38%)	10 (28%)		6 (25%)	5 (29%)	1 (14%)
Valve Type				0.9				0.7				>0.9
native	57 (70%)	27 (71%)	30 (70%)		42 (74%)	16 (76%)	26 (72%)		15 (63%)	11 (65%)	4 (57%)
prosthetic	24 (30%)	11 (29%)	13 (30%)		15 (26%)	5 (24%)	10 (28%)		9 (38%)	6 (35%)	3 (43%)
Valve Replacement	16 (20%)	8 (21%)	8 (19%)	0.8	8 (14%)	1 (4.8%)	7 (19%)	0.2	8 (33%)	7 (41%)	1 (14%)	0.4
Device Replacement	6 (7.4%)	3 (7.9%)	3 (7.0%)	>0.9	3 (5.3%)	1 (4.8%)	2 (5.6%)	>0.9	3 (13%)	2 (12%)	1 (14%)	>0.9
In-Hospital Mortality	16 (20%)	8 (21%)	8 (19%)	0.8	15 (26%)	7 (33%)	8 (22%)	0.4	1 (4.2%)	1 (5.9%)	0 (0%)	>0.9
ICU Treatment	37 (46%)	19 (50%)	18 (43%)	0.5	29 (51%)	12 (57%)	17 (47%)	0.5	8 (35%)	7 (41%)	1 (17%)	0.4
unknown	1	0	1						1	0	1
Immunosuppression	8 (9.9%)	4 (11%)	4 (9.3%)	>0.9	7 (12%)	4 (19%)	3 (8.3%)	0.4	1 (4.2%)	0 (0%)	1 (14%)	0.3
Charlson Comorbidity index	6.0 (3.0, 8.0)	5.0 (2.0, 8.0)	6.0 (4.0, 8.0)	0.2	6.00 (4.00, 8.00)	7.00 (4.00, 10.00)	6.00 (4.00, 7.00)	0.3	3.00 (1.00, 6.50)	2.00 (1.00, 5.00)	8.00 (1.00, 9.00)	0.14
Myocardial infarction	15 (19%)	5 (13%)	10 (23%)	0.2	11 (19%)	2 (9.5%)	9 (25%)	0.2	4 (17%)	3 (18%)	1 (14%)	>0.9
Congestive heart failure	35 (43%)	19 (50%)	16 (37%)	0.2	21 (37%)	10 (48%)	11 (31%)	0.2	14 (58%)	9 (53%)	5 (71%)	0.7
Peripheral vascular disease	34 (42%)	12 (32%)	22 (51%)	0.075	31 (54%)	9 (43%)	22 (61%)	0.2	3 (13%)	3 (18%)	0 (0%)	0.5
Stroke or transient ischemic attack	22 (27%)	9 (24%)	13 (30%)	0.5	20 (35%)	7 (33%)	13 (36%)	0.8	2 (8.3%)	2 (12%)	0 (0%)	>0.9
Dementia	3 (3.7%)	2 (5.3%)	1 (2.3%)	0.6	3 (5.3%)	2 (9.5%)	1 (2.8%)	0.5	0 (0%)	0 (0%)	0 (0%)
Chronic obstructive pulmonary disease	20 (25%)	10 (26%)	10 (23%)	0.7	17 (30%)	7 (33%)	10 (28%)	0.7	3 (13%)	3 (18%)	0 (0%)	0.5
Connective tissue disease	6 (7.4%)	4 (11%)	2 (4.7%)	0.4	5 (8.8%)	4 (19%)	1 (2.8%)	0.056	1 (4.2%)	0 (0%)	1 (14%)	0.3
Peptic ulcer disease	7 (8.6%)	3 (7.9%)	4 (9.3%)	>0.9	5 (8.8%)	1 (4.8%)	4 (11%)	0.6	2 (8.3%)	2 (12%)	0 (0%)	>0.9
Liver disease				0.8				>0.9
mild	11 (14%)	4 (11%)	7 (16%)		11 (19%)	4 (19%)	7 (19%)		0 (0%)	0 (0%)	0 (0%)
moderate-severe	5 (6.2%)	2 (5.3%)	3 (7.0%)		5 (8.8%)	2 (9.5%)	3 (8.3%)		0 (0%)	0 (0%)	0 (0%)
none	65 (80%)	32 (84%)	33 (77%)		41 (72%)	15 (71%)	26 (72%)		24 (100%)	17 (100%)	7 (100%)
Diabetes mellitus				0.004				0.005				0.2
end-organ damage	9 (11%)	6 (16%)	3 (7.0%)		9 (16%)	6 (29%)	3 (8.3%)		0 (0%)	0 (0%)	0 (0%)
none or diet-controlled	58 (73%)	30 (81%)	28 (65%)		38 (67%)	15 (71%)	23 (64%)		20 (87%)	15 (94%)	5 (71%)
uncomplicated	13 (16%)	1 (2.7%)	12 (28%)		10 (18%)	0 (0%)	10 (28%)		3 (13%)	1 (6.3%)	2 (29%)
unknown	1	1	0						1	1	0
Hemiplegia	0 (0%)	0 (0%)	0 (0%)		0 (0%)	0 (0%)	0 (0%)		0 (0%)	0 (0%)	0 (0%)
Moderate to severe chronic kidney disease	22 (27%)	11 (29%)	11 (26%)	0.7	16 (28%)	8 (38%)	8 (22%)	0.2	6 (25%)	3 (18%)	3 (43%)	0.3
Solid tumor				0.5				0.7				0.017
localized	12 (15%)	5 (13%)	7 (16%)		10 (18%)	5 (24%)	5 (14%)		2 (8.3%)	0 (0%)	2 (29%)
metastatic	2 (2.5%)	0 (0%)	2 (4.7%)		1 (1.8%)	0 (0%)	1 (2.8%)		1 (4.2%)	0 (0%)	1 (14%)
none	67 (83%)	33 (87%)	34 (79%)		46 (81%)	16 (76%)	30 (83%)		21 (88%)	17 (100%)	4 (57%)
Leukemia	2 (2.5%)	0 (0%)	2 (4.7%)	0.5	2 (3.5%)	0 (0%)	2 (5.6%)	0.5	0 (0%)	0 (0%)	0 (0%)
Lymphoma	0 (0%)	0 (0%)	0 (0%)		0 (0%)	0 (0%)	0 (0%)		0 (0%)	0 (0%)	0 (0%)
AIDS	1 (1.2%)	1 (2.6%)	0 (0%)	0.5	1 (1.8%)	1 (4.8%)	0 (0%)	0.4	0 (0%)	0 (0%)	0 (0%)
Antiinfective treatment for IE: Amoxicillin	19 (23%)	14 (37%)	5 (12%)	0.008	0 (0%)	0 (0%)	0 (0%)		19 (79%)	14 (82%)	5 (71%)	0.6
Antiinfective treatment for IE: Amoxicillin/Clavulanic acid	7 (8.6%)	6 (16%)	1 (2.3%)	0.047	0 (0%)	0 (0%)	0 (0%)		7 (29%)	6 (35%)	1 (14%)	0.6
Antiinfective treatment for IE: Ampicillin	50 (62%)	17 (45%)	33 (77%)	0.003	50 (88%)	17 (81%)	33 (92%)	0.4	0 (0%)	0 (0%)	0 (0%)
Antiinfective treatment for IE: Flucloxacillin4	2 (2.5%)	2 (5.3%)	0 (0%)	0.2	0 (0%)	0 (0%)	0 (0%)		2 (8.3%)	2 (12%)	0 (0%)	>0.9
Antiinfective treatment for IE: Penicillin	2 (2.5%)	2 (5.3%)	0 (0%)	0.2	0 (0%)	0 (0%)	0 (0%)		2 (8.3%)	2 (12%)	0 (0%)	>0.9
Antiinfective treatment for IE: Tazobactam/Piperacillin	6 (7.4%)	2 (5.3%)	4 (9.3%)	0.7	3 (5.3%)	0 (0%)	3 (8.3%)	0.3	3 (13%)	2 (12%)	1 (14%)	>0.9
Antiinfective treatment for IE: Cefepime4	1 (1.2%)	0 (0%)	1 (2.3%)	>0.9	1 (1.8%)	0 (0%)	1 (2.8%)	>0.9	0 (0%)	0 (0%)	0 (0%)
Antiinfective treatment for IE: Ceftriaxone	66 (81%)	26 (68%)	40 (93%)	0.004	52 (91%)	17 (81%)	35 (97%)	0.056	14 (58%)	9 (53%)	5 (71%)	0.7
Antiinfective treatment for IE: Gentamicin	14 (17%)	11 (29%)	3 (7.0%)	0.009	2 (3.5%)	2 (9.5%)	0 (0%)	0.13	12 (50%)	9 (53%)	3 (43%)	>0.9
Antiinfective treatment for IE: Vancomycin5	5 (6.2%)	3 (7.9%)	2 (4.7%)	0.7	4 (7.0%)	3 (14%)	1 (2.8%)	0.14	1 (4.2%)	0 (0%)	1 (14%)	0.3
Antiinfective treatment for IE: Daptomycin5	4 (4.9%)	3 (7.9%)	1 (2.3%)	0.3	2 (3.5%)	1 (4.8%)	1 (2.8%)	>0.9	2 (8.3%)	2 (12%)	0 (0%)	>0.9
1 For categorical values: n (%); For continuous variables: Median (Q1, Q3)
2 Comparisons between groups were performed using the appropriate statistical tests: Chi-square tests or Fisher’s exact tests for categorical variables and Wilcoxon rank-sum tests for continuous variables.
3 Li JS, Sexton DJ, Mick N, Nettles R, Fowler VG Jr, Ryan T, Bashore T, Corey GR. Proposed modifications to the Duke criteria for the diagnosis of infective endocarditis. Clin Infect Dis. 2000 Apr;30(4):633-8. doi: 10.1086/313753.
4 Anti-infective treatment includes initial empiricial non-targeted treatment before the E. faecalis IE diagnosis.
5 Used due to unknown resistance profile or due to reduced susceptibility/allergy against beta-lacatams.
